# Arrhythmic gut microbiome signatures for risk profiling of Type-2 Diabetes

**DOI:** 10.1101/2019.12.27.889865

**Authors:** Sandra Reitmeier, Silke Kießling, Thomas Clavel, Markus List, Eduardo L. Almeida, Tarini S. Ghosh, Klaus Neuhaus, Harald Grallert, Martina Troll, Wolfgang Rathmann, Birgit Linkohr, Andre Franke, Caroline I. Le Roy, Jordana T. Bell, Tim Spector, Jan Baumbach, Peter W. O’Toole, Annette Peters, Dirk Haller

## Abstract

To combat the epidemic increase in Type-2-Diabetes (T2D), risk factors need to be identified. Diet, lifestyle and the gut microbiome are among the most important factors affecting metabolic health. We demonstrate in 1,976 subjects of a prospective population cohort that specific gut microbiota members show diurnal oscillations in their relative abundance and we identified 13 taxa with disrupted rhythmicity in T2D. Prediction models based on this signature classified T2D with an area under the curve of 73%. BMI as microbiota-independent risk marker further improved diagnostic classification of T2D. The validity of this arrhythmic risk signature to predict T2D was confirmed in 699 KORA subjects five years after initial sampling. Shotgun metagenomic analysis linked 26 pathways associated with xenobiotic, amino acid, fatty acid, and taurine metabolism to the diurnal oscillation of gut bacteria. In summary, we determined a cohort-specific risk pattern of arrhythmic taxa which significantly contributes to the classification and prediction of T2D, highlighting the importance of circadian rhythmicity of the microbiome in targeting metabolic human diseases.

---

Increasing evidence links the human gut microbiome to metabolic health (1), and altered microbial profiles are associated with obesity, insulin resistance, and Type-2-Diabetes (T2D) (2–9). Population-based studies highlighted a significant degree of variability in inter-individual microbiome differences (10, 11), regional effects (12), and drug-associated changes in the gut microbiome (13, 14), which complicates the identification of disease-related microbial risk factors. Despite extensive investigations of the role of the gut microbiome in metabolic diseases, especially T2D, there is still no consensus on disease-related bacterial taxa with diagnostic relevance.

The circadian clock, which synchronizes daily food intake behaviour and metabolism with the day and night cycle (15), has recently been proposed to influence microbial homeostasis (16). Daytime-dependent fluctuations were identified in both the oral and faecal microbiota (16, 17). Circadian rhythms in gut microbiota composition and function are sensitive to diet and feeding patterns in murine models (16, 18). Although diet-induced obesity dampens cyclic microbial fluctuations in rodents (18), and epidemiological studies continue to show associations between circadian clock dysfunction due to modern lifestyle and T2D (reviewed in (19)), the clinical relevance of daily microbial oscillations in human diseases is unclear and requires confirmation in human population studies.

To understand whether circadian rhythms affect microbiome features related to the onset and progression of metabolic diseases, we considered the daytime of stool sampling in microbiota analysis of a regionally confined prospective cohort (KORA). We provide the first demonstration of robust diurnal oscillations in faecal microbiota composition analysed in a large-scale population and propose a functional role of circadian rhythmicity of the gut microbiome in regulating metabolic health.
