## Extended Data Table 2 for "Arrhythmic gut microbiome signatures for risk profiling of Type-2 Diabetes"

### Sheet: Extended Data Table 2
Extended Data Table 2 Overview of selected OTUs for the analysis
The table shows all OTUs which are considered as significant comparing nonT2D and T2D by either (i) differences in relative abundance (first columns, blue), (ii) amplitude differences (second column, yellow), (iii) selected as rfOTUs and s-arOTUs (third column, orange). Values in the table are referring to significance results, mean abundances and log2 values. For each OTU the taxonomic assignmen…
Sig. different rel. abundance	Arrythmic OTUs	s-arOTU / rf-OTU	OTU	p-value (rel. abundance)	adj. p-value	mean nonT2D	mean T2D	Baseline	Amplitude	Disease	log2 (amplitude)	p-value cosine-regression Control subjects	adj. p-value cosine regression Control subjects	p-value cosine-regression T2D cases	adj. p-value cosine regression T2D cases	p-value DODR	adj. p-value DODR	Name	Top-hit taxon	Top-hit strain	Similarity (%)	Top-hit taxonomy	Taxa	Completeness (%)
			OTU_101	6.93e-07	0.000286025	0.192391	0.135974	0.122	0.03129	T2D	-4.99815	0.0146883	0.0274607	0.942183	1.0509	0.0110071	0.0107318	Clostridium celatum	JCM 1394(T)	AB971795	97.14	13/455	Bacteria;Proteobacteria;Gammaproteobacteria;Enterobacterales;Enterobacteriaceae;Escherichia	100
			OTU_1014	3.7e-08	1.54e-05	0.0800115	0.124307	0.1187	0.01894	nonT2D	-5.72242	0.00440219	0.0151435	0.615328	1.13901	0.00399516	0.0110499	PRLE_s	APC923/61-1	PRLE01000015	99.12	4/455	Bacteria;Proteobacteria;Gammaproteobacteria;Enterobacterales;Enterobacteriaceae;Escherichia	100
			OTU_105	0.00061325	0.225676	0.176209	0.265554	0.29	0.05991	nonT2D	-4.06106	0.0175863	0.0315088	0.0695966	1.51373	1	NA	PAC001595_s	NA	PAC001595	99.07	4/429	Bacteria;Firmicutes;Clostridia;Clostridiales;Peptostreptococcaceae;Romboutsia	100
			OTU_110692	0.00200504	0.70778	0.0386977	0.0521846	0.05227	0.001418	nonT2D	-9.46193	0.0195014	0.0316438	0.146674	1.82295	1	NA	QTXI_s	AF16-15	QTXI01000062	96.98	13/430	Bacteria;Firmicutes;Clostridia;Clostridiales;Ruminococcaceae;Faecalibacterium	100
			OTU_11128	0.930587	1	0.0714499	0.0644597	0.06362	0.003373	T2D	-8.21175	0.0319946	0.04169	0.521065	1.19297	0.963798	NA	Faecalibacterium prausnitzii	ATCC 27768(T)	AJ413954	98.14	8/430	Bacteria;Firmicutes;Clostridia;Clostridiales;Ruminococcaceae;Faecalibacterium	99.2
			OTU_11283	0.00893018	1	0.0561307	0.039923	0.04605	0.006821	T2D	-7.1958	0.040019	0.0424893	0.7967	1.00453	1	NA	Ruminococcus gnavus	ATCC 29149(T)	AAYG02000025	97.21	12/430	Bacteria;Firmicutes;Clostridia;Clostridiales;Ruminococcaceae;Faecalibacterium	99.2
			OTU_11374	8.51e-10	3.57e-07	0.0382851	0.062766	0.06145	0.004437	nonT2D	-7.8162	0.00653892	0.0175733	0.493079	1.29994	0.0177862	0.0266793	GL538271_s	KLE1255	GL538271	97.21	12/430	Bacteria;Firmicutes;Clostridia;Clostridiales;Ruminococcaceae;Faecalibacterium	99.2
			OTU_11515	9.4499e-05	0.0375161	0.0658741	0.0991795	NA	NA	T2D	NA	NA	NA	NA	NA	NA	NA	Faecalibacterium prausnitzii	NA	PAC001173	96.74	14/430	Bacteria;Firmicutes;Clostridia;Clostridiales;Ruminococcaceae;Subdoligranulum	100
			OTU_117	0.969246	1	0.0986547	0.0932848	0.1009	0.05664	T2D	-4.14203	7.501e-05	0.00161272	0.821189	1.00625	0.698591	NA	Ruthenibacterium lactatiformans	585-1(T)	JXXK01000069	97.67	10/430	Bacteria;Firmicutes;Clostridia;Clostridiales;Ruminococcaceae;Faecalibacterium	100
			OTU_11747	6.39959e-10	2.68783e-07	0.0236763	0.0536586	NA	NA	T2D	NA	NA	NA	NA	NA	NA	NA	Faecalibacterium prausnitzii	ATCC 27768(T)	AJ413954	96.05	17/430	Bacteria;Firmicutes;Clostridia;Clostridiales;Oscillospiraceae;Faecalibacterium	99.9
			OTU_118	0.00365427	1	0.165017	0.20248	0.1884	0.0514	nonT2D	-4.28209	0.00519061	0.0159426	0.650836	1.0295	0.189433	NA	PAC001211_s	NA	PAC001211	99.07	4/430	Bacteria;Firmicutes;Clostridia;Clostridiales;Ruminococcaceae;Faecalibacterium	100
			OTU_119	0.614307	1	0.0726272	0.11211	0.1154	0.05076	nonT2D	-4.30016	0.0199958	0.0318452	0.667792	1.00169	1	NA	PAC001440_s	NA	PAC001440	99.07	4/430	Bacteria;Firmicutes;Clostridia;Clostridiales;Clostridiaceae;Clostridium	100
			OTU_12	4.56e-18	1.93e-15	1.6947	0.550311	0.576	0.0732	T2D	-3.77201	0.0241242	0.0357703	0.993578	1.01696	0.000342329	0.00102699	Shigella flexneri	ATCC 29903(T)	X96963	99.07	4/429	Bacteria;Firmicutes;Clostridia;Clostridiales;Peptostreptococcaceae;Intestinibacter	100
			OTU_1219	0.0195052	1	0.206316	0.147269	0.1679	0.02525	T2D	-5.30757	0.0180442	0.031036	0.649033	1.04566	1	NA	Ruminococcus gnavus	ATCC 29149(T)	AAYG02000025	99.34	3/454	Bacteria;Firmicutes;Erysipelotrichi;Erysipelotrichales;Erysipelotrichaceae;CCMM_g	100
			OTU_12277	0.161933	1	0.0735531	0.0819622	0.08755	0.01305	nonT2D	-6.25981	0.0235763	0.0355713	0.705485	1.02295	1	NA	Alistipes putredinis	DSM 17216(T)	ABFK01000017	97.33	12/450	Bacteria;Bacteroidetes;Bacteroidia;Bacteroidales;Rikenellaceae;Alistipes;	100
			OTU_13255	0.000158564	0.0619984	0.072493	0.104973	0.09889	0.0115	nonT2D	-6.44222	0.0265948	0.0381192	0.729416	1.04032	0.0434892	NA	FP929045_s	L2-6	AJ270470	97.11	13/450	Bacteria;Bacteroidetes;Bacteroidia;Bacteroidales;Porphyromonadaceae;Barnesiella;	100
			OTU_135	1.70625e-08	7.098e-06	0.122408	0.0609912	NA	NA	nonT2D	NA	NA	NA	NA	NA	NA	NA	Negativibacillus	PAC001630_s	PAC001630	96.52	15/431	Bacteria;Firmicutes;Clostridia;Clostridiales;Ruminococcaceae;FTRU_g	100
			OTU_13827	5.43e-12	2.29e-09	0.140577	0.239879	0.2298	0.0199	nonT2D	-5.65109	0.0119178	0.0238356	0.486141	1.3217	0.0169422	0.0304959	GG697149_s	A2-165	GG697149	97.67	10/429	Bacteria;Firmicutes;Clostridia;Clostridiales;Ruminococcaceae;Faecalibacterium	100
			OTU_14	0.0290169	1	0.834363	1.09062	1.048	0.1592	nonT2D	-2.65109	0.0107675	0.02315	0.993578	1.00513	0.968898	NA	PAC001129_s	NA	PAC001129	98.14	8/431	Bacteria;Firmicutes;Clostridia;Clostridiales;Ruminococcaceae;FTRU_g	100
			OTU_1417	4.09755e-05	0.0164312	0.0608873	0.0796993	NA	NA	T2D	NA	NA	NA	NA	NA	NA	NA	Faecalibacterium prausnitzii	NA	PAC001207	97.92	9/432	Bacteria;Firmicutes;Clostridia;Clostridiales;Christensenellaceae;PAC001207_g	100
			OTU_1503	0.35585	1	0.199572	0.107119	0.1367	0.05461	T2D	-4.19469	0.0349836	0.0423745	0.28548	1.12894	1	NA	Holdemanella biformis	DSM 3989(T)	ABYT01000002	99.07	4/431	Bacteria;Firmicutes;Clostridia;Clostridiales;Ruminococcaceae;PAC000661_g	100
			OTU_152	0.535142	1	0.102302	0.124522	0.123	0.06942	nonT2D	-3.8485	0.00915502	0.0207193	0.50211	1.2481	1	NA	PAC001250_s	NA	PAC001250	97.44	11/430	Bacteria;Firmicutes;Clostridia;Clostridiales;Lachnospiraceae;Eisenbergiella	100
			OTU_16	0.0583549	1	0.616828	0.519877	0.5606	0.1408	T2D	-2.82828	0.037455	0.0423833	0.494576	1.26553	0.117927	NA	Bifidobacterium adolescentis	ATCC 15703(T)	AP009256	96.97	13/429	Bacteria;Firmicutes;Clostridia;Clostridiales;Ruminococcaceae;Faecalibacterium	99.9
			OTU_1659	2.03542e-05	0.00824347	0.0836287	0.142163	NA	NA	T2D	NA	NA	NA	NA	NA	NA	NA	Faecalibacillus faecis	8_1_38FAA	KQ235806	98.46	7/454	Bacteria;Firmicutes;Erysipelotrichi;Erysipelotrichales;Erysipelotrichaceae;CCMM_g	100
			OTU_166	0.470077	1	0.0676727	0.0615735	0.06435	0.0215	T2D	-5.53952	0.0011602	0.00767517	0.544286	1.15495	1	NA	Methanobrevibacter smithii	ATCC 35061(T)	CP000678	97.21	12/430	Bacteria;Firmicutes;Clostridia;Clostridiales;Lachnospiraceae;Mediterraneibacter	100
			OTU_16711	0.0196203	1	0.0418151	0.0413447	0.04144	0.008578	T2D	-6.86514	0.0360597	0.0419072	0.969662	1.05451	1	NA	Bacteroides koreensis	YS-aM39(T)	KX025133	99.07	4/430	Bacteria;Firmicutes;Clostridia;Clostridiales;Ruminococcaceae;Ruthenibacterium	100
			OTU_17	6.88707e-06	0.00280993	0.482736	0.789057	NA	NA	T2D	NA	NA	NA	NA	NA	NA	NA	Ruminococcus bicirculans	80/3(T)	HF545616	99.07	4/431	Bacteria;Firmicutes;Clostridia;Clostridiales;Ruminococcaceae;Ruminococcus	100
			OTU_18599	0.0675753	1	0.136327	0.155217	0.149	0.02644	nonT2D	-5.24113	0.0278785	0.0393041	0.259812	1.25576	0.349851	NA	Gemmiger formicilis	ATCC 27749(T)	GU562446	98.61	6/433	Bacteria;Firmicutes;Clostridia;Clostridiales;Christensenellaceae;PAC001207_g	100
			OTU_1860	2.46e-10	1.03e-07	0.0513506	0.0877124	0.0844	0.005181	nonT2D	-7.59255	0.0208941	0.0326708	0.752339	1.00698	0.0412884	0.0412884	GL538271_s	KLE1255	GL538271	99.08	4/433	Bacteria;Firmicutes;Clostridia;Clostridiales;Christensenellaceae;PAC001440_g	100
			OTU_196	0.499979	1	0.0385778	0.0424397	0.04636	0.007309	nonT2D	-7.09611	0.00821138	0.0201765	0.993871	0.993871	1	NA	PAC002117_s	NA	PAC002117	99.3	3/430	Bacteria;Firmicutes;Clostridia;Clostridiales;Lachnospiraceae;Mediterraneibacter	100
			OTU_2	0.706534	1	4.9061	4.7989	4.803	0.5962	T2D	-0.746132	0.00217955	0.00852006	0.816039	1.01422	0.287282	NA	Bacteroides dorei	DSM 17855(T)	ABWZ01000093	97.33	12/450	Bacteria;Bacteroidetes;Bacteroidia;Bacteroidales;Rikenellaceae;Alistipes	100
			OTU_2052	0.493218	1	0.117953	0.098618	0.09221	0.02724	T2D	-5.19813	0.00883933	0.0205455	0.436503	1.26586	1	NA	Bacteroides dorei	DSM 17855(T)	ABWZ01000093	99.07	4/432	Bacteria;Firmicutes;Clostridia;Clostridiales;Ruminococcaceae;Oscillibacter	100
			OTU_207	0.743609	1	0.0425314	0.0513908	0.05371	0.01761	nonT2D	-5.82746	0.00841311	0.020098	0.562181	1.16452	1	NA	Ellagibacter isourolithinifaciens	CEBAS 4A(T)	MF322780	98.9	5/454	Bacteria;Firmicutes;Erysipelotrichi;Erysipelotrichales;Erysipelotrichaceae;Holdemanella	100
			OTU_213	0.433395	1	0.0511545	0.0655968	0.05779	0.02786	nonT2D	-5.16566	0.0345874	0.0424931	0.595172	1.15067	1	NA	Senegalimassilia anaerobia	JC110(T)	HE611021	99.3	3/431	Bacteria;Firmicutes;Clostridia;Clostridiales;Ruminococcaceae;PAC000661_g	100
			OTU_217	0.727024	1	0.0875509	0.0476169	0.04289	0.02277	T2D	-5.45672	0.00180969	0.0091549	0.75106	1.02097	1	NA	CP013476_s	H121	CP013476	99.09	4/439	Bacteria;Actinobacteria;Actinobacteria_c;Bifidobacteriales;Bifidobacteriaceae;Bifidobacterium	100
			OTU_219	0.000385422	0.144919	0.0369384	0.0667113	0.06481	0.01847	nonT2D	-5.75867	0.039723	0.0427022	0.0622488	1.80522	1	NA	FTRU_s	Marseille-P3213	FTRU01000003	98.79	5/414	Archaea;Euryarchaeota;Methanobacteria;Methanobacteriales;Methanobacteriaceae;Methanobrevibacter	100
			OTU_24441	0.00505314	1	0.0647199	0.083966	0.07988	0.009079	nonT2D	-6.78325	0.00688284	0.0179371	0.249023	1.35406	0.0203257	NA	FP929045_s	L2-6	AJ270470	97.11	13/450	Bacteria;Bacteroidetes;Bacteroidia;Bacteroidales;Bacteroidaceae;Bacteroides	97.9
			OTU_24688	0.0177661	1	0.0653106	0.0747896	0.07182	0.009807	nonT2D	-6.67197	0.0304756	0.0409517	0.233597	1.45164	0.467933	NA	Alistipes shahii	WAL 8301(T)	FP929032	97.44	11/430	Bacteria;Firmicutes;Clostridia;Clostridiales;Ruminococcaceae;Subdoligranulum	98.2
			OTU_2469	1.16351e-05	0.00472386	0.0204819	0.0433784	NA	NA	T2D	NA	NA	NA	NA	NA	NA	NA	PAC001207_s	NA	PAC001207	96.99	13/432	Bacteria;Firmicutes;Clostridia;Clostridiales;Christensenellaceae;PAC001207_g	100
			OTU_27	0.0117615	1	0.648041	0.396923	0.3941	0.07634	T2D	-3.71142	0.00531532	0.0157627	0.640062	1.11371	0.0350522	NA	PAC000191_s	NA	PAC000191	99.07	4/430	Bacteria;Firmicutes;Clostridia;Clostridiales;Ruminococcaceae;Pseudoflavonifractor	100
			OTU_28247	0.240434	1	0.171527	0.139538	0.1556	0.03163	T2D	-4.98256	0.00066171	0.00569071	0.58441	1.18241	1	NA	Akkermansia muciniphila	ATCC BAA-835(T)	CP001071	99.11	4/450	Bacteria;Bacteroidetes;Bacteroidia;Bacteroidales;Bacteroidaceae;Bacteroides	100
			OTU_28857	0.0063076	1	0.0309149	0.054885	0.05713	0.01505	nonT2D	-6.05409	0.00207026	0.00847821	0.736397	1.03333	1	NA	Sutterella wadsworthensis	WAL 7877	L37785	96.44	16/450	Bacteria;Bacteroidetes;Bacteroidia;Bacteroidales;Bacteroidaceae;Bacteroides	100
			OTU_28881	6.72439e-05	0.0267631	0.0210207	0.0443547	NA	NA	T2D	NA	NA	NA	NA	NA	NA	NA	Faecalibacterium prausnitzii	NA	PAC001207	96.3	16/432	Bacteria;Firmicutes;Clostridia;Clostridiales;Christensenellaceae;PAC001207_g	100
			OTU_3	3.57276e-05	0.0143982	1.19848	1.76336	NA	NA	T2D	NA	NA	NA	NA	NA	NA	NA	Faecalibacterium prausnitzii	NA	PAC001173	99.07	4/430	Bacteria;Firmicutes;Clostridia;Clostridiales;Ruminococcaceae;Subdoligranulum	100
			OTU_30	0.0262874	1	0.348384	0.395078	0.3769	0.1835	nonT2D	-2.44615	0.0424354	0.0429346	0.755538	0.995936	1	NA	QTXK_s	AF15-49	QTXK01000003	99.07	4/431	Bacteria;Actinobacteria;Coriobacteriia;Eggerthellales;Eggerthellaceae;Ellagibacter	100
			OTU_3145	5.06759e-07	0.000209798	0.0453437	0.0987952	NA	NA	T2D	NA	NA	NA	NA	NA	NA	NA	Faecalibacterium prausnitzii	APC923/61-1	PRLE01000015	97.67	10/430	Bacteria;Firmicutes;Clostridia;Clostridiales;Ruminococcaceae;Faecalibacterium	100
			OTU_3247	3.01e-09	1.26e-06	0.121429	0.187343	0.1822	0.01809	nonT2D	-5.78866	0.0361987	0.0415079	0.313037	1.13476	0.0450982	0.0450982	GG697149_s	A2-165	GG697149	98.84	5/431	Bacteria;Actinobacteria;Coriobacteriia;Coriobacteriales;Coriobacteriaceae;Senegalimassilia	100
			OTU_334	0.00685416	1	0.0580017	0.0682772	0.06914	0.01262	nonT2D	-6.30814	0.00198537	0.00898641	0.770936	0.986344	1	NA	PAC001056_s	NA	PAC001056	99.12	4/455	Bacteria;Firmicutes;Erysipelotrichi;Erysipelotrichales;Erysipelotrichaceae;Turicibacter	100
			OTU_34127	1.56e-09	6.54e-07	0.0408657	0.0661718	0.0644	0.006773	nonT2D	-7.20599	0.0129281	0.0252686	0.198653	1.92031	0.00295563	0.00665018	GL538271_s	KLE1255	GL538271	96.74	14/429	Bacteria;Firmicutes;Clostridia;Clostridiales;Ruminococcaceae;Faecalibacterium	100
			OTU_34182	5e-19	2.12e-16	0.16982	0.0533798	0.05647	0.008047	T2D	-6.95733	0.00540818	0.0155034	0.983869	1.03128	0.0404429	0.0485315	Shigella flexneri	ATCC 29903(T)	X96963	96.67	15/450	Bacteria;Bacteroidetes;Bacteroidia;Bacteroidales;Rikenellaceae;Alistipes	100
			OTU_3560	8.44804e-06	0.00343835	0.0296749	0.057748	NA	NA	T2D	NA	NA	NA	NA	NA	NA	NA	Faecalibacterium prausnitzii	NA	PAC001207	96.53	15/432	Bacteria;Firmicutes;Clostridia;Clostridiales;Christensenellaceae;PAC001207_g	100
			OTU_3591	0.651871	1	0.176592	0.137146	0.1342	0.05332	T2D	-4.22918	0.00076773	0.00550207	0.0820983	1.42851	1	NA	PAC001187_s	NA	PAC001187	99.07	4/430	Bacteria;Firmicutes;Clostridia;Clostridiales;Lachnospiraceae;Clostridium_g24	100
			OTU_35926	0.597885	1	0.251998	0.236036	0.2352	0.05069	T2D	-4.30216	0.00358326	0.01284	0.645436	1.07986	0.920301	NA	Dialister succinatiphilus	YIT 11850(T)	JH591188	96.78	14/435	Bacteria;Verrucomicrobia;Verrucomicrobiae;Verrucomicrobiales;Akkermansiaceae;Akkermansia	100
			OTU_3684	0.391924	1	0.0452448	0.0396848	0.03835	0.01335	T2D	-6.22702	0.00184445	0.00881237	0.335938	1.1241	1	NA	Bacteroides vulgatus	ATCC 8482(T)	CP000139	97.8	10/455	Bacteria;Proteobacteria;Betaproteobacteria;Burkholderiales;Sutterellaceae;Sutterella	97.4
			OTU_37	2.18298e-05	0.00881925	0.260892	0.386878	0.3684	0.06655	T2D	-3.90942	0.0267476	0.0381482	0.647233	1.06244	0.00362868	0.00661867	Bifidobacterium longum	JCM 1217(T)	AP010888	99.11	4/450	Bacteria;Bacteroidetes;Bacteroidia;Bacteroidales;Rikenellaceae;Alistipes	100
			OTU_37598	9.57047e-05	0.0378991	0.104527	0.154724	NA	NA	T2D	NA	NA	NA	NA	NA	NA	NA	Faecalibacterium prausnitzii	NA	PAC001173	96.98	13/430	Bacteria;Firmicutes;Clostridia;Clostridiales;Ruminococcaceae;Subdoligranulum	100
			OTU_39666	0.0434216	1	0.111756	0.128475	0.1226	0.02253	nonT2D	-5.47201	0.00951883	0.0209902	0.387745	1.20478	0.253955	NA	Gemmiger formicilis	ATCC 27749(T)	GU562446	99.07	4/430	Bacteria;Firmicutes;Clostridia;Clostridiales;Lachnospiraceae;Eubacterium_g24	100
			OTU_41	0.0557812	1	0.251021	0.320267	0.3044	0.04595	nonT2D	-4.44379	0.00162766	0.00933192	0.257793	1.3193	0.561586	NA	PAC001055_s	NA	PAC001055	99.31	3/433	Bacteria;Firmicutes;Clostridia;Clostridiales;Ruminococcaceae;Sporobacter	100
			OTU_4184	0.670362	1	0.055448	0.0737637	0.06236	0.03301	nonT2D	-4.92095	0.0118487	0.0242616	0.881502	1.03636	0.808736	NA	Prevotella copri	CB7(T)	AB064923	97.22	12/432	Bacteria;Firmicutes;Clostridia;Clostridiales;Ruminococcaceae;Oscillibacter	100
			OTU_4337	4.79255e-06	0.00196015	0.389149	0.552438	NA	NA	T2D	NA	NA	NA	NA	NA	NA	NA	Faecalibacterium prausnitzii	A2-165	GG697149	97.44	11/430	Bacteria;Firmicutes;Clostridia;Clostridiales;Ruminococcaceae;Faecalibacterium	100
			OTU_43563	0.125626	1	0.0900925	0.074774	0.07762	0.007262	T2D	-7.10542	0.0305982	0.0404837	0.624095	1.13117	1	NA	CZAQ_s	2789STDY5834902	CZAQ01000017	96.92	14/455	Bacteria;Firmicutes;Negativicutes;Veillonellales;Veillonellaceae;Dialister	100
			OTU_43850	0.308041	1	0.12839	0.119671	0.1198	0.01559	T2D	-6.00324	0.0383161	0.0427946	0.529424	1.18102	0.590916	NA	Blautia wexlerae	5_1_39BFAA	ACII02000003	96.44	16/450	Bacteria;Bacteroidetes;Bacteroidia;Bacteroidales;Bacteroidaceae;Bacteroides	100
			OTU_45	3.02e-06	0.00123891	0.301302	0.426756	0.4097	0.04367	nonT2D	-4.51721	0.0138608	0.0264895	0.315436	1.09772	0.00804883	0.0110071	CCMM_s	LF-3	CCMM01000006	97.21	12/430	Bacteria;Firmicutes;Clostridia;Clostridiales;Ruminococcaceae;Subdoligranulum	98.2
			OTU_46	0.00288687	1	0.175983	0.139466	0.1512	0.0308	T2D	-5.02093	0.0350415	0.0418551	0.745951	1.03012	0.375215	NA	Ruminococcus torques	ATCC 27756(T)	AAVP02000040	99.08	4/433	Bacteria;Firmicutes;Clostridia;Clostridiales;Ruminococcaceae;Sporobacter	100
			OTU_46040	0.421075	1	0.0560154	0.0524085	0.0576	0.01816	T2D	-5.78309	0.00250377	0.00936192	0.930496	1.05134	1	NA	Akkermansia muciniphila	ATCC BAA-835(T)	CP001071	96.44	16/449	Bacteria;Bacteroidetes;Bacteroidia;Bacteroidales;Prevotellaceae;Prevotella	100
			OTU_46467	0.664115	1	0.0443374	0.037863	0.03751	0.01668	T2D	-5.90574	5.952e-05	0.00170624	0.514346	1.20941	1	NA	PAC001187_s	NA	PAC001187	97.45	11/431	Bacteria;Actinobacteria;Coriobacteriia;Coriobacteriales;Coriobacteriaceae;Collinsella	100
			OTU_46490	0.279028	1	0.0854211	0.0714507	0.08092	0.01678	T2D	-5.89711	0.0341644	0.0432079	0.423534	1.2706	1	NA	Akkermansia muciniphila	ATCC BAA-835(T)	CP001071	97.21	12/430	Bacteria;Firmicutes;Clostridia;Clostridiales;Lachnospiraceae;Blautia	100
			OTU_47	0.000129245	0.0510519	0.297947	0.380802	0.3825	0.006538	nonT2D	-7.25693	0.0149071	0.0272768	0.279863	1.15943	0.0185457	NA	Kineothrix alysoides	KNHs209(T)	JPNB01000002	96.28	16/430	Bacteria;Firmicutes;Clostridia;Clostridiales;Lachnospiraceae;Kineothrix	100
			OTU_48	0.270579	1	0.235466	0.334433	0.3343	0.1555	nonT2D	-2.68501	0.00044674	0.00426885	0.585537	1.15777	1	NA	PAC001135_s	NA	PAC001135	97.24	12/435	Bacteria;Verrucomicrobia;Verrucomicrobiae;Verrucomicrobiales;Akkermansiaceae;Akkermansia	100
			OTU_49607	0.647205	1	0.0403425	0.0381635	0.03766	0.003753	T2D	-8.05774	0.0498989	0.0498989	0.224814	1.6299	1	NA	Bacteroides uniformis	ATCC 8492(T)	AAYH02000049	97.22	12/432	Bacteria;Firmicutes;Clostridia;Clostridiales;Ruminococcaceae;Oscillibacter	100
			OTU_51	0.00942796	1	0.270689	0.226482	0.2361	0.02438	T2D	-5.35816	0.0385238	0.0424749	0.001955	0.170085	0.988014	NA	KI271778_s	KLE 1745	KI271778	97.01	13/435	Bacteria;Verrucomicrobia;Verrucomicrobiae;Verrucomicrobiales;Akkermansiaceae;Akkermansia	100
			OTU_51886	0.0772983	1	0.0336799	0.0434698	0.04214	0.00621	nonT2D	-7.33119	0.00040948	0.00503075	0.0404429	1.75927	1	NA	PAC001055_s	NA	PAC001055	99.08	4/433	Bacteria;Firmicutes;Clostridia;Clostridiales;Christensenellaceae;PAC001115_g	100
			OTU_5192	0.045141	1	0.17049	0.196605	0.1898	0.03203	nonT2D	-4.96443	0.0109079	0.02288	0.244602	1.41869	0.183911	NA	Gemmiger formicilis	ATCC 27749(T)	GU562446	97.33	12/450	Bacteria;Bacteroidetes;Bacteroidia;Bacteroidales;Bacteroidaceae;Bacteroides	100
			OTU_52316	0.661695	1	0.1337	0.150085	0.1473	0.02609	nonT2D	-5.26036	0.041302	0.0433167	0.980658	1.0533	0.839902	NA	Roseburia faecis	M72/1(T)	AY305310	99.07	4/432	Bacteria;Firmicutes;Clostridia;Clostridiales;Ruminococcaceae;Oscillibacter	100
			OTU_5252	0.202601	1	0.0881962	0.0749101	0.08422	0.01774	T2D	-5.81685	0.00012277	0.00211164	0.506673	1.22446	1	NA	Akkermansia muciniphila	ATCC BAA-835(T)	CP001071	97	13/433	Bacteria;Firmicutes;Clostridia;Clostridiales;Ruminococcaceae;Sporobacter	100
			OTU_5314	0.0807455	1	0.0576377	0.0493029	0.05571	0.01034	T2D	-6.59562	0.00070922	0.00554481	0.603183	1.1408	1	NA	Akkermansia muciniphila	ATCC BAA-835(T)	CP001071	97.67	10/430	Bacteria;Firmicutes;Clostridia;Clostridiales;Ruminococcaceae;Subdoligranulum	98.2
			OTU_5426	0.10752	1	0.0878347	0.0984326	0.09655	0.01325	nonT2D	-6.23786	0.0328888	0.0422155	0.303601	1.14841	0.357981	NA	Gemmiger formicilis	ATCC 27749(T)	GU562446	97.45	11/431	Bacteria;Firmicutes;Clostridia;Clostridiales;Lachnospiraceae;Roseburia	100
			OTU_54564	0.91417	1	0.08186	0.0908322	0.09057	0.01954	nonT2D	-5.67743	0.0283236	0.0392876	0.885838	1.02757	0.933778	NA	Roseburia faecis	M72/1(T)	AY305310	96.78	14/435	Bacteria;Verrucomicrobia;Verrucomicrobiae;Verrucomicrobiales;Akkermansiaceae;Akkermansia	100
			OTU_5543	0.086721	1	0.0733877	0.0672881	0.07199	0.01865	T2D	-5.74468	0.00583965	0.0162003	0.644838	1.10002	1	NA	Bifidobacterium adolescentis	ATCC 15703(T)	AP009256	96.78	14/435	Bacteria;Verrucomicrobia;Verrucomicrobiae;Verrucomicrobiales;Akkermansiaceae;Akkermansia	100
			OTU_5741	5.92787e-05	0.0236522	0.0709687	0.103541	NA	NA	T2D	NA	NA	NA	NA	NA	NA	NA	Faecalibacterium prausnitzii	NA	PAC001173	96.98	13/430	Bacteria;Firmicutes;Clostridia;Clostridiales;Ruminococcaceae;Subdoligranulum	100
			OTU_577	0.258611	1	0.0588312	0.0472825	0.04604	0.0267	T2D	-5.22702	0.0192408	0.0318214	0.980658	1.04045	1	NA	EU843173_s	1100000000000	EU843173	96.98	13/430	Bacteria;Firmicutes;Clostridia;Clostridiales;Ruminococcaceae;Subdoligranulum	98.2
			OTU_5883	0.416661	1	0.134168	0.103253	0.1041	0.03984	T2D	-4.64964	3.434e-05	0.00147662	0.211723	1.84199	1	NA	PAC001187_s	NA	PAC001187	97.45	11/431	Bacteria;Firmicutes;Clostridia;Clostridiales;Lachnospiraceae;Roseburia	100
			OTU_6	0.0261912	1	0.923213	1.072	1.026	0.1715	nonT2D	-2.54372	0.0233171	0.0358084	0.214138	1.69364	0.338708	NA	Gemmiger formicilis	ATCC 27749(T)	GU562446	97.04	13/439	Bacteria;Actinobacteria;Actinobacteria_c;Bifidobacteriales;Bifidobacteriaceae;Bifidobacterium	100
			OTU_62	0.11268	1	0.169943	0.209756	0.2754	0.09345	nonT2D	-3.41966	0.0013428	0.00824863	0.826334	0.998487	1	NA	PAC000739_s	NA	PAC000739	97.91	9/431	Bacteria;Firmicutes;Clostridia;Clostridiales;Ruminococcaceae;PAC000661_g	100
			OTU_63	1.64e-06	0.000674535	0.23329	0.212057	0.1846	0.06453	T2D	-3.95389	0.00458308	0.0151594	0.991728	1.02715	0.000112047	0.00144418	Intestinibacter bartlettii	DSM 16795(T)	ABEZ02000021	97.22	12/432	Bacteria;Firmicutes;Clostridia;Clostridiales;Ruminococcaceae;Oscillibacter	100
			OTU_65	0.305898	1	0.147924	0.169406	0.1826	0.06592	nonT2D	-3.92314	1.41e-06	0.00012126	0.968257	1.06631	1	NA	PAC001247_s	NA	PAC001247	99.07	4/430	Bacteria;Firmicutes;Clostridia;Clostridiales;Ruminococcaceae;Subdoligranulum	98.2
			OTU_6756	3.98291e-05	0.0160113	0.169455	0.259614	NA	NA	T2D	NA	NA	NA	NA	NA	NA	NA	Faecalibacterium prausnitzii	NA	PAC001173	97.21	12/430	Bacteria;Firmicutes;Clostridia;Clostridiales;Ruminococcaceae;Subdoligranulum	100
			OTU_6785	0.401404	1	0.105399	0.0988546	0.1006	0.01469	T2D	-6.08902	0.0417201	0.0432281	0.662924	1.01183	0.742371	NA	Blautia wexlerae	5_1_39BFAA	ACII02000003	99.08	4/433	Bacteria;Firmicutes;Clostridia;Clostridiales;Ruminococcaceae;Sporobacter	100
			OTU_71234	0.13957	1	0.0616765	0.0570501	0.06528	0.01879	T2D	-5.73389	0.00164734	0.00885445	0.898703	1.02878	1	NA	Akkermansia muciniphila	ATCC BAA-835(T)	CP001071	99.07	4/431	Bacteria;Firmicutes;Clostridia;Clostridiales;Ruminococcaceae;PAC001247_g	100
			OTU_7133	0.843472	1	0.124008	0.128321	0.1238	0.03009	nonT2D	-5.05457	0.0176997	0.0310648	0.146845	1.59694	1	NA	Ruminococcus bromii	ATCC 27255(T)	X85099	96.98	13/430	Bacteria;Firmicutes;Clostridia;Clostridiales;Lachnospiraceae;Blautia	100
			OTU_7324	0.586304	1	0.238834	0.224001	0.2236	0.0398	T2D	-4.65109	0.0186173	0.0313939	0.637087	1.13115	0.536165	NA	Bacteroides vulgatus	ATCC 8482(T)	CP000139	96.78	14/435	Bacteria;Verrucomicrobia;Verrucomicrobiae;Verrucomicrobiales;Akkermansiaceae;Akkermansia	100
			OTU_76	3.11e-12	1.32e-09	0.10475	0.176059	0.1656	0.02034	nonT2D	-5.61954	0.0283236	0.038664	0.651438	1.01205	0.000250355	0.0011266	Romboutsia ilealis	CRIB(T)	JN381505	98.14	8/429	Bacteria;Firmicutes;Clostridia;Clostridiales;Peptostreptococcaceae;Romboutsia	100
			OTU_80	0.303833	1	0.334351	0.330792	0.341	0.04969	T2D	-4.3309	0.00012361	0.00177174	0.26982	1.23549	0.244558	NA	Agathobaculum butyriciproducens	SR79(T)	KP889099	97.33	12/450	Bacteria;Bacteroidetes;Bacteroidia;Bacteroidales;Bacteroidaceae;Bacteroides	100
			OTU_81087	7.50309e-07	0.000309127	0.0245474	0.0527804	NA	NA	T2D	NA	NA	NA	NA	NA	NA	NA	Faecalibacterium prausnitzii	APC923/61-1	PRLE01000015	97.21	12/430	Bacteria;Firmicutes;Clostridia;Clostridiales;Ruminococcaceae;Faecalibacterium	100
			OTU_84	0.344373	1	0.0858634	0.0763749	0.07473	0.004703	T2D	-7.7322	0.0354882	0.0418081	0.231763	1.55103	0.620502	NA	Dorea formicigenerans	ATCC 27755(T)	AAXA02000006	98.85	5/433	Bacteria;Firmicutes;Clostridia;Clostridiales;Ruminococcaceae;Agathobaculum	94.4
			OTU_8842	0.326709	1	0.0386523	0.0362051	0.04101	0.01048	T2D	-6.57622	0.00199541	0.00858026	0.674516	0.994625	1	NA	Akkermansia muciniphila	ATCC BAA-835(T)	CP001071	99.53	2/430	Bacteria;Firmicutes;Clostridia;Clostridiales;Lachnospiraceae;Dorea	100
			OTU_89	0.00339773	1	0.152011	0.178175	0.1793	0.02585	nonT2D	-5.27369	0.0080385	0.0203327	0.277398	1.20668	0.54437	NA	QUHQ_s	AF12-19	QUHQ01000001	96.78	14/435	Bacteria;Verrucomicrobia;Verrucomicrobiae;Verrucomicrobiales;Akkermansiaceae;Akkermansia	100
			OTU_8935	0.225417	1	0.074574	0.0776801	0.075	0.004987	nonT2D	-7.64761	0.0389345	0.0423844	0.757459	0.983566	0.652216	NA	FP929045_s	L2-6	AJ270470	99.07	4/430	Bacteria;Firmicutes;Clostridia;Clostridiales;Lachnospiraceae;QUHQ_g	100
			OTU_9	0.0596461	1	0.463684	0.401564	0.452	0.09497	T2D	-3.39638	0.00508965	0.0162115	0.370032	1.19232	0.808912	NA	Akkermansia muciniphila	ATCC BAA-835(T)	CP001071	97.44	11/429	Bacteria;Firmicutes;Clostridia;Clostridiales;Ruminococcaceae;Faecalibacterium	100
			OTU_92	0.717713	1	0.237219	0.221767	0.2277	0.02214	T2D	-5.4972	0.0004206	0.00452145	0.484172	1.35881	0.254789	NA	Odoribacter splanchnicus	DSM 20712(T)	CP002544	99.54	2/435	Bacteria;Verrucomicrobia;Verrucomicrobiae;Verrucomicrobiales;Akkermansiaceae;Akkermansia	100
			OTU_9202	0.59274	1	0.069886	0.0846069	0.07076	0.0263	nonT2D	-5.24879	0.0418264	0.0428222	0.53364	1.16067	1	NA	Prevotella copri	CB7(T)	AB064923	98.66	6/449	Bacteria;Bacteroidetes;Bacteroidia;Bacteroidales;Odoribacteraceae;Odoribacter	100
			OTU_9415	5.37274e-05	0.021491	0.03157	0.0474247	NA	NA	T2D	NA	NA	NA	NA	NA	NA	NA	Faecalibacterium prausnitzii	NA	PAC001207	97.92	9/432	Bacteria;Firmicutes;Clostridia;Clostridiales;Christensenellaceae;PAC001207_g	100
			OTU_95	0.686716	1	0.256978	0.200902	0.2239	0.1149	T2D	-3.12155	0.034391	0.0428641	0.836603	0.997047	1	NA	JH815513_s	2_1_59BFAA	JH815513	97.1	13/449	Bacteria;Bacteroidetes;Bacteroidia;Bacteroidales;Prevotellaceae;Prevotella	100
			OTU_97	0.0176717	1	0.0970085	0.13394	0.1414	0.02415	nonT2D	-5.37183	0.0242844	0.0353976	0.119324	1.7302	0.797916	NA	Alistipes obesi	ph8(T)	CAHA01000059	99.12	4/455	Bacteria;Proteobacteria;Betaproteobacteria;Burkholderiales;Sutterellaceae;Sutterella	100
