## Extended Data Table 3 for "Arrhythmic gut microbiome signatures for risk profiling of Type-2 Diabetes"

### Sheet: Extended Data Table 3
Extended Data Table 3 Results of blast search of s-arOTUs and TwinsUK OTUs
For all s-arOTUs the best matching TwinUK OTUs were selected due to blast results. Taxonomy is validated due to the results of a database query of the amplicon sequence and the EzBiocloud database.
KORA s-arOTUs	TwinUK	Name	Top hit taxon	Top hit strain	Similarity	Diff/Total n	Top hit taxonomy	Completeness
OTU_76	OTU_63	Romboutsia ilealis	LAM201(T)	KF443808	98.76	3/242	Bacteria;Firmicutes;Clostridia;Clostridiales;Peptostreptococcaceae;Romboutsia	94
OTU_63	OTU_35	Intestinibacter bartlettii	DSM 16795(T)	ABEZ02000021	100	0/242	Bacteria;Firmicutes;Clostridia;Clostridiales;Peptostreptococcaceae;Intestinibacter	100
OTU_45	OTU_24	Faecalibacillus intestinalis	SNUG30099(T)	KY992931	100	0/242	Bacteria;Firmicutes;Erysipelotrichia;Erysipelotrichales;Erysipelotrichaceae;Faecalibacillus	97.4
OTU_37	OTU_27	Bifidobacterium adolescentis	ATCC 15703(T)	AP009256	100	0/243	Bacteria;Actinobacteria;Actinobacteria_c;Bifidobacteriales;Bifidobacteriaceae;Bifidobacterium	100
OTU_34182	OTU_4	Escherichia coli	ATCC 11775(T)	X80725	100	0/243	Bacteria;Proteobacteria;Gammaproteobacteria;Enterobacterales;Enterobacteriaceae;Escherichia	98
OTU_34127	OTU_6054	Faecalibacterium prausnitzii	ATCC 27768(T)	AJ413954	97.94	5/243	Bacteria;Firmicutes;Clostridia;Clostridiales;Ruminococcaceae;Faecalibacterium	99.9
OTU_3247	OTU_2975	Faecalibacterium prausnitzii	ATCC 27768(T)	AJ413954	96.3	9/243	Bacteria;Firmicutes;Clostridia;Clostridiales;Ruminococcaceae;Faecalibacterium	99.9
OTU_1860	OTU_1555	Faecalibacterium prausnitzii	ATCC 27768(T)	AJ413954	97.12	7/243	Bacteria;Firmicutes;Clostridia;Clostridiales;Ruminococcaceae;Faecalibacterium	99.9
OTU_13827	OTU_7	Faecalibacterium prausnitzii	ATCC 27768(T)	AJ413954	98.77	3/243	Bacteria;Firmicutes;Clostridia;Clostridiales;Ruminococcaceae;Faecalibacterium	99.9
OTU_12	OTU_8045	Escherichia coli	ATCC 11775(T)	X80725	96.69	8/242	Bacteria;Proteobacteria;Gammaproteobacteria;Enterobacterales;Enterobacteriaceae;Escherichia	98
OTU_11374	OTU_2639	Faecalibacterium prausnitzii	ATCC 27768(T)	AJ413954	95.47	11/243	Bacteria;Firmicutes;Clostridia;Clostridiales;Ruminococcaceae;Faecalibacterium	99.9
OTU_1014	OTU_2325	Faecalibacterium prausnitzii	ATCC 27768(T)	AJ413954	95.06	12/243	Bacteria;Firmicutes;Clostridia;Clostridiales;Ruminococcaceae;Faecalibacterium	99.9
OTU_101	OTU_59	Clostridium celatum	JCM 1394(T)	AB971795	100	0/243	Bacteria;Firmicutes;Clostridia;Clostridiales;Clostridiaceae;Clostridium	100
